# SOX4-SMARCA4 complex promotes glycolysis-dependent TNBC cell growth through transcriptional regulation of Hexokinase 2

**DOI:** 10.1101/2023.09.10.557071

**Authors:** Pooja Khanna, Rushabh Mehta, Gaurav A. Mehta, Vrushank Bhatt, Jessie Y. Guo, Michael L. Gatza

**Author notes:** Correspondence: Michael L. Gatza, PhD., Rutgers Cancer Institute of New Jersey, 195 Little Albany Street CINJ 4558, New Brunswick, NJ 08903.

## Abstract

Tumor cells rely on increased glycolytic capacity to promote cell growth and progression. While glycolysis is known to be upregulated in the majority of triple negative (TNBC) or basal-like subtype breast cancers, the mechanism remains unclear. Here, we used integrative genomic analyses to identify a subset of basal-like tumors characterized by increased expression of the oncogenic transcription factor SOX4 and its co-factor the SWI/SNF ATPase SMARCA4. These tumors are defined by unique gene expression programs that correspond with increased tumor proliferation and activation of key metabolic pathways, including glycolysis. Mechanistically, we demonstrate that the SOX4-SMARCA4 complex mediates glycolysis through direct transcriptional regulation of Hexokinase 2 (HK2) and that aberrant HK2 expression and altered glycolytic capacity are required to mediate SOX4-SMARCA4-dependent cell growth. Collectively, we have defined the SOX4-SMARCA4-HK2 signaling axis in basal-like breast tumors and established that this axis promotes metabolic reprogramming which is required to maintain tumor cell growth.
