## Supplementary material for "SOX4-SMARCA4 complex promotes glycolysis-dependent TNBC cell growth through transcriptional regulation of Hexokinase 2": Table S1

### Sheet: Sheet1
Table S1. SOX4-SMARCA4 Consensus Gene Signature
Positively Correlated	Entrez Gene ID	Negatively Correlated	Entrez Gene ID
SOX4	6659	HLA-DMA	3108
SMARCA4	6597	CTSS	1520
MCM2	4171	ITGB2	3689
TTK	7272	LY86	9450
CENPF	1063	HLA-DMB	3109
SKP2	6502	IGSF6	10261
IL17RB	55540	LY96	23643
MCM3	4172	TYROBP	7305
UNG	7374	FUCA1	2517
RFC3	5983	PTPRE	5791
BUB1B	701	PTGER4	5734
KIF11	3832	TRIM22	10346
CDCA7	83879	ADA2	51816
KIFC1	3833	MS4A6A	64231
SINHCAF	58516	MNDA	4332
FRAT2	23401	PTPRO	5800
TGIF2	60436	LPXN	9404
MYO10	4651	C3AR1	719
PAQR4	124222	CASP1	834
ZNF3	7551	EVI2A	2123
MSH6	2956	AIF1	199
ATL2	64225	CD14	929
ZNF74	7625	MYO1F	4542
DTL	51514	KCTD12	115207
SBK1	388228	MAF	4094
EHMT2	10919	PTPN22	26191
NONO	4841	EVI2B	2124
DTNB	1838	PILRA	29992
RASAL1	8437	LST1	7940
CADM4	199731	HLA-DRB6	3128
IFT172	26160	ITGAX	3687
FAM117B	150864	SLAMF8	56833
TRAF4	9618	ARHGAP25	9938
LCLAT1	253558	CD86	942
VANGL2	57216	HLA-DRA	3122
CACNB3	784	CCR2	729230
NFIX	4784	GPR65	8477
ZNF20	7568	FGR	2268
PAIP1	10605	IRF8	3394
BCL11A	53335	WAS	7454
HIP1R	9026	LCP2	3937
ZBTB39	9880	C2	717
ARHGEF19	128272	PTPRC	5788
ZNF627	199692	FYB1	2533
ETV6	2120	SPI1	6688
GPC2	221914	NLRP3	114548
NINL	22981	STAB1	23166
KDM1A	23028	CD74	972
SS18L1	26039	SRGN	5552
NWD1	284434	CD1D	912
NANOS3	342977	CCR1	1230
CTXN1	404217	HCLS1	3059
OTX1	5013	HLA-E	3133
IGSF9	57549	NCF4	4689
ZSWIM4	65249	PRKCB	5579
ZNF121	7675	CD4	920
ZNF232	7775	CD28	940
VASH2	79805	IL10RA	3587
C19orf44	84167	FGL2	10875
ZNF439	90594	LPAR6	10161
		FCER1G	2207
		PECAM1	5175
		CTSL	1514
		MS4A4A	51338
		IFFO1	25900
		CYTIP	9595
		TPK1	27010
		CD209	30835
		CD84	8832
		HBEGF	1839
		SH2B3	10019
		CD53	963
		C5AR1	728
		EMP3	2014
		CYBB	1536
		GPR132	29933
		HMOX1	3162
		SLC38A6	145389
		VSIR	64115
		VSIG4	11326
		MPEG1	219972
		MILR1	284021
		NLRC4	58484
		TK2	7084
		CYTH4	27128
		NAPSB	256236
		CMKLR1	1240
		DOCK2	1794
		EPB41L3	23136
		HSD11B1	3290
		CLEC4A	50856
		GLRX	2745
		LAPTM5	7805
		TLR8	51311
		CD37	951
		GYPC	2995
		LAT2	7462
		ENG	2022
		C1QC	714
		PLEK	5341
		CASP7	840
		SERPING1	710
		CASP4	837
		LGMN	5641
		C1QA	712
		GNAI2	2771
		DOCK10	55619
		PIK3CG	5294
		GNGT2	2793
		LIPA	3988
		CD48	962
		VAMP5	10791
		CD68	968
		CSF1R	1436
		TMEM106A	113277
		PTGER2	5732
		MSR1	4481
		LRRC25	126364
		CSRNP1	64651
		HAVCR2	84868
		ST3GAL5	8869
		ITGA4	3676
		CD300C	10871
		DAB2	1601
		SIGLEC9	27180
		ASGR2	433
		DHRS9	10170
		TGM2	7052
		TLR4	7099
		NCKAP1L	3071
		LILRB4	11006
		CPA3	1359
		RNASE6	6039
		GPSM3	63940
		C1QB	713
		TLR7	51284
		GALM	130589
		CHST15	51363
		HLA-DPA1	3113
		FCGR2A	2212
		TNFSF8	944
		ELL2	22936
		SQOR	58472
		RAB27A	5873
		NPL	80896
		GM2A	2760
		PPARG	5468
		PTGDS	5730
		LILRA2	11027
		PRDM8	56978
		RGS18	64407
		IL10RB	3588
		INPP5D	3635
		SLA	6503
		DOK3	79930
		RAC2	5880
		CH25H	9023
		WIPF1	7456
		GAB3	139716
		LGALS9	3965
		C1orf54	79630
		PLEKHA2	59339
		FGD2	221472
		CD33	945
		VNN2	8875
		HLA-DPB1	3115
		SLC7A7	9056
		SLCO2B1	11309
		BTK	695
		NR3C1	2908
		TRPV2	51393
		LAIR1	3903
		TBXAS1	6916
		EMILIN2	84034
		ADRB2	154
		KIAA0930	23313
		TSC22D3	1831
		TMEM140	55281
		NABP1	64859
		MS4A7	58475
		SIGLEC1	6614
		MAN2B2	23324
		TPP1	1200
		GIMAP6	474344
		SLC29A3	55315
		SLC15A3	51296
		GIMAP4	55303
		APBB1IP	54518
		CLEC10A	10462
		SIDT2	51092
		MPP1	4354
		MFNG	4242
		DPEP2	64174
		PPM1M	132160
		NECAP2	55707
		ARHGAP15	55843
		PLEKHO2	80301
		TMEM273	170371
		STING1	340061
		OSTF1	26578
		CRTAP	10491
		OSCAR	126014
		GRAP	10750
		HLX	3142
		CD163	9332
		CCL23	6368
		DOCK8	81704
		FLI1	2313
		MGAT1	4245
		SAMSN1	64092
		PLCL2	23228
		ADAP2	55803
		PHYKPL	85007
		STK10	6793
		ALDH3B1	221
		LILRB2	10288
		ATG7	10533
		LACTB	114294
		CARD16	114769
		JAML	120425
		CD300LB	124599
		C1orf162	128346
		CD300LF	146722
		GIMAP8	155038
		CLECL1	160365
		GIMAP7	168537
		SLC37A2	219855
		FCGR1B	2210
		FKBP15	23307
		CCNDBP1	23582
		CCDC69	26112
		GIMAP2	26157
		SIGLEC7	27036
		LINC00324	284029
		TMEM150B	284417
		SLC9A9	285195
		SH3KBP1	30011
		MR1	3140
		CLEC4G	339390
		TICAM2	353376
		SCIMP	388325
		LYZ	4069
		MRC1	4360
		ABI3	51225
		ACSM5	54988
		GIMAP5	55340
		EMC7	56851
		P2RY12	64805
		TNFAIP8L2	79626
		SH3BGRL3	83442
		MS4A14	84689
		SIGLEC10	89790
		KLHL6	89857
		CCDC32	90416
		TIMD4	91937
		CACNA2D4	93589
		GMFG	9535
