## Supplementary material for "SOX4-SMARCA4 complex promotes glycolysis-dependent TNBC cell growth through transcriptional regulation of Hexokinase 2": Table S3

### Sheet: Sheet1
Table S3. Summary of METABRIC basal-like samples
METABRIC Patient ID	PAM50 Subtype	SOX4 Z-Score	SMARCA4 Z-Score	Consensus Cluster Call	TNBC Subtype	SS Cluster
MB-0200	Basal	1.52147	7.49783	1	BL1	high
MB-7145	Basal	1.79296	4.13677	1	BL1	high
MB-0396	Basal	0.404609	3.76467	1	BL1	high
MB-7031	Basal	1.44343	2.58086	1	BL1	high
MB-7084	Basal	2.89031	1.91107	1	BL1	high
MB-4880	Basal	0.336329	1.85049	1	BL1	high
MB-4332	Basal	-0.0262028	1.63242	1	BL1	high
MB-7267	Basal	-2.69886	1.68435	2	BL1	moderate
MB-7165	Basal	1.33614	-1.85498	1	BL1	high
MB-7155	Basal	1.40442	-0.797506	1	BL1	high
MB-0259	Basal	2.02544	-1.64383	1	BL1	high
MB-0582	Basal	4.77288	0.715142	1	BL1	high
MB-4769	Basal	0.806158	1.72761	1	BL1	high
MB-5057	Basal	1.40279	0.427843	1	BL1	high
MB-0874	Basal	-0.845558	-0.456554	1	BL1	high
MB-7012	Basal	-1.1837	-0.794044	1	BL1	high
MB-5378	Basal	1.33126	5.20809	1	BL1	high
MB-5526	Basal	5.84747	2.0703	1	BL1	high
MB-5115	Basal	-0.71225	-1.41537	1	BL1	high
MB-4809	Basal	-1.48609	1.60127	1	BL1	high
MB-4694	Basal	4.46074	1.31051	1	BL1	high
MB-0115	Basal	3.29186	1.25686	1	BL1	high
MB-5076	Basal	-3.09716	1.0111	1	BL1	high
MB-5299	Basal	0.615951	0.903791	1	BL1	high
MB-5294	Basal	3.88524	0.353422	1	BL1	high
MB-7087	Basal	-0.699245	0.545532	2	BL1	moderate
MB-0869	Basal	2.48389	-2.49188	1	BL1	high
MB-5390	Basal	1.10041	-2.56803	1	BL1	high
MB-0664	Basal	2.94559	0.118044	1	BL1	high
MB-0500	Basal	1.89701	-0.721354	1	BL1	high
MB-4911	Basal	0.14287	-0.736931	2	BL1	moderate
MB-4663	Basal	2.51152	6.19287	1	BL2	high
MB-7090	Basal	4.70297	2.25029	1	BL2	high
MB-0299	Basal	0.22253	-0.0307974	1	BL2	high
MB-5468	Basal	0.866309	1.21186	1	BL2	high
MB-3453	Basal	6.5449	0.161312	1	BL2	high
MB-3123	Basal	0.980108	-0.340596	1	BL2	high
MB-0214	Basal	-0.682988	-0.00829804	2	BL2	moderate
MB-5458	Basal	-0.570814	3.8564	1	LAR	high
MB-7270	Basal	1.84986	3.39949	1	LAR	high
MB-7073	Basal	-2.11198	2.96162	1	LAR	high
MB-5460	Basal	-2.52166	1.98549	1	LAR	high
MB-0543	Basal	1.44181	-2.87956	1	LAR	high
MB-0109	Basal	-0.868318	-0.896157	1	LAR	high
MB-5470	Basal	-2.86468	1.69473	1	LAR	high
MB-4714	Basal	-1.21297	-0.0775268	1	LAR	high
MB-3153	Basal	-1.72344	3.67121	2	LAR	moderate
MB-4303	Basal	-1.46495	1.03879	2	LAR	moderate
MB-4426	Basal	-1.39179	0.13189	2	LAR	moderate
MB-4024	Basal	4.80051	6.3071	1	M	high
MB-5547	Basal	2.06933	4.78579	1	M	high
MB-6245	Basal	-0.214785	2.47182	1	M	high
MB-4881	Basal	-0.331835	2.18279	1	M	high
MB-0639	Basal	2.16037	1.46627	1	M	high
MB-6337	Basal	1.0809	1.44724	1	M	high
MB-7151	Basal	1.1248	1.35724	1	M	high
MB-7049	Basal	5.89787	1.00244	1	M	high
MB-6143	Basal	3.12116	0.632068	1	M	high
MB-5235	Basal	-0.821172	0.306693	1	M	high
MB-7038	Basal	-0.391986	-3.94915	1	M	high
MB-0278	Basal	2.63182	0.992058	1	M	high
MB-6068	Basal	3.53897	0.163043	1	M	high
MB-0100	Basal	3.02687	-2.86745	1	M	high
MB-5135	Basal	0.232284	-1.08307	1	M	high
MB-0350	Basal	3.19757	3.25757	1	M	high
MB-5335	Basal	2.44649	3.24026	1	M	high
MB-7225	Basal	2.37171	3.09142	1	M	high
MB-4660	Basal	4.17462	1.97684	1	M	high
MB-4407	Basal	1.44994	1.7553	1	M	high
MB-7159	Basal	0.890695	1.693	1	M	high
MB-7055	Basal	1.40279	1.24647	1	M	high
MB-5465	Basal	2.78627	0.666682	1	M	high
MB-2771	Basal	2.25629	0.495341	1	M	high
MB-6251	Basal	-0.424501	0.462458	1	M	high
MB-4792	Basal	2.77814	-2.41746	1	M	high
MB-5173	Basal	1.57674	0.138813	1	M	high
MB-5559	Basal	-1.6324	-0.724816	1	M	high
MB-7030	Basal	2.08396	-1.49499	1	M	high
MB-0163	Basal	2.25954	-1.58498	1	M	high
MB-0149	Basal	5.76456	0.907252	1	M	high
MB-5295	Basal	2.87731	-2.17862	1	M	high
MB-4938	Basal	1.96691	1.46974	1	M	high
MB-5566	Basal	0.746007	3.25411	2	M	moderate
MB-4235	Basal	-0.567563	1.44031	2	M	moderate
MB-5208	Basal	0.92646	0.121506	2	M	moderate
MB-5421	Basal	6.64081	-1.6369	1	M	high
MB-5482	Basal	-1.32189	1.30705	1	M	high
MB-6237	Basal	-1.89739	0.687451	2	M	moderate
MB-0201	Basal	-1.56249	-2.04535	1	M	high
MB-5427	Basal	0.277804	0.234003	1	M	high
MB-3046	Basal	3.53572	0.168235	1	M	high
MB-0516	Basal	3.58774	-0.0671425	1	M	high
MB-5625	Basal	-0.588697	-0.214254	1	M	high
MB-5551	Basal	0.63871	-0.723085	1	M	high
MB-0481	Basal	3.21383	-0.809621	1	M	high
MB-4758	Basal	-2.92158	-1.06058	1	M	high
MB-0153	Basal	2.40423	-1.34268	1	MSL	high
MB-4621	Basal	-3.71005	2.58259	1	UNS	high
MB-5558	Basal	-1.30401	-2.66841	1	UNS	high
MB-5655	Basal	1.17844	1.35205	1	UNS	high
MB-5346	Basal	-2.13799	0.410536	1	UNS	high
MB-0488	Basal	0.152625	0.140544	1	UNS	high
MB-4707	Basal	2.63345	-0.0481046	1	UNS	high
MB-0196	Basal	2.12298	-0.619242	1	UNS	high
MB-6336	Basal	-2.48752	-5.83563	2	UNS	moderate
MB-0470	Basal	-5.50158	-0.799237	1	UNS	high
MB-6098	Basal	-2.151	-1.08307	1	UNS	high
MB-7258	Basal	0.580185	-1.35653	1	UNS	high
MB-5102	Basal	-3.56049	1.82973	1	UNS	high
MB-2645	Basal	1.5995	-0.238484	1	UNS	high
MB-5513	Basal	-2.43712	-0.515399	1	UNS	high
MB-3363	Basal	4.68672	1.81761	1	UNS	high
MB-2753	Basal	-1.00813	1.49916	2	UNS	moderate
MB-0581	Basal	2.79114	3.95678	1	UNS	high
MB-5560	Basal	-0.900832	3.88236	1	UNS	high
MB-5442	Basal	0.29081	2.51336	1	UNS	high
MB-4715	Basal	2.15062	2.45971	1	UNS	high
MB-3165	Basal	-0.206656	-1.41018	1	UNS	high
MB-4717	Basal	2.24003	0.957443	1	UNS	high
MB-4945	Basal	-1.99168	-0.00310588	1	UNS	high
MB-0525	Basal	0.715119	-0.35098	1	UNS	high
MB-5258	Basal	2.97973	-0.948078	1	UNS	high
MB-7198	Basal	1.57674	-2.57322	1	#N/A	high
MB-0062	Basal	-0.432629	-1.4846	1	BL1	high
MB-3297	Basal	3.1488	0.784371	2	BL1	moderate
MB-5529	Basal	4.33069	1.48531	1	BL1	high
MB-2842	Basal	-0.941475	-2.26862	1	BL1	high
MB-5126	Basal	-1.26662	1.58569	2	BL1	moderate
MB-3057	Basal	-1.22597	1.10282	2	BL1	moderate
MB-6122	Basal	2.02381	1.06129	2	BL2	moderate
MB-4417	Basal	2.38959	1.25167	2	BL2	moderate
MB-5387	Basal	0.225781	6.67574	2	IM	moderate
MB-4732	Basal	-2.18189	2.0876	2	IM	moderate
MB-0464	Basal	0.88094	1.44031	2	LAR	moderate
MB-0191	Basal	0.711867	0.403613	2	UNS	moderate
MB-3383	Basal	1.36052	2.01837	2	UNS	moderate
MB-0372	Basal	-0.582194	4.14716	2	UNS	moderate
MB-4408	Basal	-1.16745	-0.235022	2	UNS	moderate
MB-4254	Basal	-0.878072	1.44724	3	BL1	low
MB-0901	Basal	1.03376	-1.13327	2	BL1	moderate
MB-2718	Basal	1.78646	-1.23365	2	BL1	moderate
MB-7036	Basal	3.36177	1.8903	2	BL1	moderate
MB-5624	Basal	-1.88113	1.46454	2	BL1	moderate
MB-3218	Basal	2.75213	-1.87747	2	BL1	moderate
MB-7007	Basal	-1.35115	0.934944	2	BL1	moderate
MB-6248	Basal	3.16018	0.791294	2	BL1	moderate
MB-7052	Basal	1.2581	0.519571	2	BL1	moderate
MB-7017	Basal	1.39629	0.488418	2	BL1	moderate
MB-7205	Basal	0.999617	0.472842	2	BL1	moderate
MB-7114	Basal	-0.535048	0.422651	2	BL1	moderate
MB-3001	Basal	2.19126	0.415728	2	BL1	moderate
MB-3500	Basal	2.50665	0.403613	2	BL1	moderate
MB-4865	Basal	2.23678	0.237464	2	BL1	moderate
MB-4974	Basal	-0.512289	-0.693663	2	BL1	moderate
MB-7269	Basal	0.744381	3.2818	2	BL1	moderate
MB-6280	Basal	-0.0538398	0.214965	2	BL1	moderate
MB-6178	Basal	2.87731	-0.676356	2	BL1	moderate
MB-5298	Basal	0.749258	-0.991346	2	BL1	moderate
MB-0558	Basal	2.40585	2.32298	2	BL1	moderate
MB-2912	Basal	2.61557	-1.39287	2	BL1	moderate
MB-3014	Basal	0.99474	1.66358	2	BL1	moderate
MB-3706	Basal	1.21258	-2.29977	2	BL1	moderate
MB-4757	Basal	-1.19671	0.0851608	2	BL1	moderate
MB-2957	Basal	-1.23898	-1.79094	2	BL1	moderate
MB-5236	Basal	-0.0115715	-0.228099	2	BL1	moderate
MB-2827	Basal	0.389978	-0.629626	2	BL1	moderate
MB-3396	Basal	-0.774027	-2.68918	3	BL2	low
MB-0333	Basal	-6.00555	-2.21496	3	BL2	low
MB-7078	Basal	-5.035	-3.26032	3	BL2	low
MB-5531	Basal	3.4463	-1.83421	3	BL2	low
MB-0340	Basal	-2.95085	0.959174	1	BL2	high
MB-7014	Basal	1.30525	2.89239	2	BL2	moderate
MB-6242	Basal	-2.42249	-0.610588	2	BL2	moderate
MB-5225	Basal	1.09553	1.82626	2	BL2	moderate
MB-4601	Basal	-1.52673	-1.02596	2	BL2	moderate
MB-5188	Basal	-1.41943	1.26032	2	BL2	moderate
MB-5440	Basal	2.00593	0.490149	3	IM	low
MB-7089	Basal	-2.13799	-1.64556	3	IM	low
MB-6058	Basal	0.277804	3.52583	3	IM	low
MB-6188	Basal	-1.67629	3.32507	2	IM	moderate
MB-4679	Basal	1.12805	2.49086	2	IM	moderate
MB-5450	Basal	-0.704122	-1.61441	2	IM	moderate
MB-7119	Basal	-2.02094	-1.18519	2	IM	moderate
MB-7111	Basal	1.01262	2.05818	2	IM	moderate
MB-7054	Basal	-0.548054	2.03741	2	IM	moderate
MB-2904	Basal	3.23659	1.17205	2	IM	moderate
MB-4416	Basal	-0.0392085	-0.440978	2	IM	moderate
MB-4793	Basal	-3.39954	2.62066	2	IM	moderate
MB-7154	Basal	-0.593574	-0.845966	2	IM	moderate
MB-5138	Basal	0.658219	2.73835	2	IM	moderate
MB-5205	Basal	-1.36253	2.19145	2	IM	moderate
MB-5348	Basal	-2.08597	2.15856	2	IM	moderate
MB-5548	Basal	0.827292	2.08933	2	IM	moderate
MB-5100	Basal	-0.23917	-3.10975	3	IM	low
MB-0238	Basal	-0.699245	1.29839	2	IM	moderate
MB-4146	Basal	-3.17357	1.19109	2	IM	moderate
MB-5325	Basal	0.845175	0.748026	2	IM	moderate
MB-5137	Basal	2.89844	-0.584627	3	IM	low
MB-5634	Basal	0.830544	0.739373	2	IM	moderate
MB-5070	Basal	2.59281	-0.595012	3	IM	low
MB-3271	Basal	1.51497	-2.43996	2	IM	moderate
MB-0316	Basal	-0.224539	-0.0307974	2	IM	moderate
MB-0608	Basal	-0.536674	-0.948078	3	IM	low
MB-5420	Basal	-4.06445	2.05299	2	LAR	moderate
MB-5190	Basal	-3.27111	0.986865	2	LAR	moderate
MB-0159	Basal	-1.89414	0.128429	2	LAR	moderate
MB-5199	Basal	2.15712	-0.90308	2	LAR	moderate
MB-7208	Basal	-2.98661	-1.55383	2	LAR	moderate
MB-6363	Basal	-1.72669	1.39358	2	LAR	moderate
MB-4896	Basal	-0.20503	-2.15093	2	LAR	moderate
MB-2846	Basal	-0.632591	0.458996	2	LAR	moderate
MB-0539	Basal	1.21258	-0.473861	2	LAR	moderate
MB-0158	Basal	-1.67304	1.31743	2	LAR	moderate
MB-5229	Basal	-1.38367	1.16167	2	LAR	moderate
MB-2849	Basal	1.37028	-0.541359	2	LAR	moderate
MB-7009	Basal	0.711867	-2.02112	2	M	moderate
MB-5232	Basal	4.45587	5.67192	2	M	moderate
MB-0401	Basal	-0.95448	-1.45691	2	M	moderate
MB-0420	Basal	-1.54136	-4.00626	2	M	moderate
MB-3058	Basal	2.49201	-2.06785	2	M	moderate
MB-4888	Basal	2.62695	-2.41227	2	M	moderate
MB-0284	Basal	1.81247	-1.92074	2	MSL	moderate
MB-5431	Basal	4.15674	-0.723085	2	MSL	moderate
MB-7039	Basal	-0.796787	-0.733469	2	MSL	moderate
MB-3702	Basal	-0.445635	-1.16096	2	MSL	moderate
MB-0656	Basal	-2.74763	3.78544	2	MSL	moderate
MB-5296	Basal	-0.322081	1.98722	2	MSL	moderate
MB-0414	Basal	-1.01301	-1.69056	2	MSL	moderate
MB-0509	Basal	-0.188773	1.55108	2	UNS	moderate
MB-3211	Basal	3.46093	-0.582897	2	UNS	moderate
MB-2993	Basal	2.97647	-0.617511	2	UNS	moderate
MB-6036	Basal	-0.70087	-0.918656	2	UNS	moderate
MB-4696	Basal	-1.25524	-1.7494	2	UNS	moderate
MB-5426	Basal	-1.52023	-2.50399	2	UNS	moderate
MB-6272	Basal	0.381849	0.433035	2	UNS	moderate
MB-7122	Basal	-1.93803	0.777448	2	UNS	moderate
MB-6169	Basal	-1.50397	-0.371749	2	UNS	moderate
MB-2917	Basal	1.35077	-1.41018	2	UNS	moderate
MB-3277	Basal	1.46619	1.21705	2	UNS	moderate
MB-4622	Basal	-2.41599	0.394959	2	UNS	moderate
MB-3063	Basal	1.21421	0.240925	2	UNS	moderate
MB-0400	Basal	1.31663	0.20458	2	UNS	moderate
MB-0658	Basal	0.492397	-2.5438	2	UNS	moderate
MB-6223	Basal	-3.04351	0.959174	3	UNS	low
MB-5209	Basal	-2.31845	0.118044	2	UNS	moderate
MB-3502	Basal	0.981734	-3.56493	2	UNS	moderate
MB-6157	Basal	-3.31988	-1.49672	3	UNS	low
MB-3292	Basal	2.77814	-2.369	3	BL1	low
MB-0164	Basal	1.58324	0.623414	3	BL1	low
MB-6055	Basal	-0.25055	0.221888	3	IM	low
MB-7121	Basal	-1.26336	5.28424	3	IM	low
MB-4942	Basal	-2.05021	-0.101757	3	IM	low
MB-5114	Basal	-3.78971	1.82626	3	IM	low
MB-5602	Basal	-1.47958	0.642452	3	IM	low
MB-5616	Basal	-4.59931	-0.00137516	3	IM	low
MB-3067	Basal	-0.0977338	-0.148486	3	IM	low
MB-4733	Basal	-4.59118	-0.198677	3	IM	low
MB-3476	Basal	-0.148131	-0.337135	3	IM	low
MB-3567	Basal	1.01425	-0.522322	3	IM	low
MB-0150	Basal	1.26623	-0.596742	3	IM	low
MB-2895	Basal	0.489146	0.0990065	2	MSL	moderate
MB-6052	Basal	0.347709	-0.781929	3	MSL	low
MB-2758	Basal	0.0810937	-1.47422	2	UNS	moderate
MB-5054	Basal	-1.80147	3.84082	3	UNS	low
MB-6152	Basal	-3.65478	2.47701	3	UNS	low
MB-5651	Basal	-1.81285	0.455535	3	UNS	low
MB-5530	Basal	-3.28737	-0.492899	2	#N/A	moderate
MB-7023	Basal	-2.69236	-0.775007	3	BL2	low
MB-0494	Basal	-1.05853	-2.59572	3	BL2	low
MB-0446	Basal	1.4727	-3.63415	3	BL2	low
MB-6305	Basal	-0.370852	-1.1748	3	IM	low
MB-0303	Basal	-1.05853	1.30186	3	IM	low
MB-0045	Basal	-2.93784	-3.02148	3	IM	low
MB-7081	Basal	-1.00488	-1.35826	3	IM	low
MB-7104	Basal	-1.71043	0.422651	3	IM	low
MB-6144	Basal	-2.17701	0.159582	3	IM	low
MB-2833	Basal	-0.396864	-2.7636	3	IM	low
MB-5572	Basal	0.916706	-2.97994	3	IM	low
MB-7201	Basal	-4.54404	-1.69575	3	IM	low
MB-4893	Basal	-2.05671	-1.63864	3	IM	low
MB-6062	Basal	-0.231042	-0.761161	3	IM	low
MB-2850	Basal	1.45156	1.7605	3	IM	low
MB-5633	Basal	-3.84661	-1.16269	3	IM	low
MB-4711	Basal	-4.466	1.03013	3	IM	low
MB-4931	Basal	3.13579	1.00071	3	IM	low
MB-0330	Basal	-1.60476	-3.67569	3	IM	low
MB-2724	Basal	-6.26078	-2.54899	3	IM	low
MB-7158	Basal	0.978483	-2.72899	3	IM	low
MB-4876	Basal	-6.0283	-2.88995	3	IM	low
MB-0157	Basal	0.9037	-1.01038	3	IM	low
MB-0354	Basal	-2.99474	-1.99516	3	IM	low
MB-5565	Basal	1.15081	0.985135	3	IM	low
MB-3752	Basal	-2.43712	-1.19384	3	IM	low
MB-5323	Basal	-1.66816	0.476303	3	IM	low
MB-3367	Basal	-1.24386	-1.12288	3	IM	low
MB-0206	Basal	-1.61614	-0.158871	3	IM	low
MB-2857	Basal	1.2386	-3.31051	3	IM	low
MB-5065	Basal	-1.04877	-3.63415	3	IM	low
MB-5272	Basal	-2.86956	-1.47249	3	IM	low
MB-7008	Basal	-0.144879	-2.3015	3	LAR	low
MB-0627	Basal	-1.68117	-2.09381	3	MSL	low
MB-5175	Basal	-3.55723	5.73596	3	MSL	low
MB-3062	Basal	-2.3217	4.14889	3	MSL	low
MB-0403	Basal	-1.35278	-2.32573	3	MSL	low
MB-7043	Basal	-2.18351	-2.15612	3	MSL	low
MB-0265	Basal	2.01406	-3.5407	3	MSL	low
MB-0179	Basal	-4.10997	-4.64836	3	MSL	low
MB-0393	Basal	-3.72631	-4.06337	3	MSL	low
MB-0211	Basal	-0.356221	-4.84912	3	MSL	low
MB-2821	Basal	0.0615852	-3.63935	3	MSL	low
MB-3395	Basal	1.62876	1.12013	3	MSL	low
MB-5223	Basal	1.33126	-2.82072	3	MSL	low
MB-6228	Basal	-1.56575	-2.10939	3	UNS	low
MB-0174	Basal	-0.767524	0.0418928	3	UNS	low
MB-0390	Basal	-0.0294542	-1.78575	3	UNS	low
MB-0495	Basal	-2.21115	-4.82143	3	UNS	low
MB-0241	Basal	0.414363	0.0851608	3	UNS	low
MB-0269	Basal	-1.89576	-2.95571	3	MSL	low
MB-0502	Basal	-2.82079	-3.45589	3	MSL	low
MB-0210	Basal	-3.28249	-3.36762	3	MSL	low
MB-0435	Basal	-3.32476	-3.99241	3	MSL	low
MB-0876	Basal	-3.45156	-5.03431	3	MSL	low
MB-0499	Basal	-2.93947	-3.09763	3	MSL	low
MB-7025	Basal	-1.88438	-2.69957	3	MSL	low
MB-5162	Basal	-3.07277	-1.47595	3	MSL	low
MB-0289	Basal	-4.25629	-3.76569	3	MSL	low
MB-2643	Basal	-2.71512	-3.09071	3	MSL	low
MB-0635	Basal	-2.9606	-4.14645	3	MSL	low
MB-0893	Basal	-3.92952	-3.79857	3	MSL	low
MB-0613	Basal	-2.57043	-0.290405	3	UNS	low
MB-0347	Basal	-3.81897	-1.8844	3	UNS	low
