## Supplementary material for "SOX4-SMARCA4 complex promotes glycolysis-dependent TNBC cell growth through transcriptional regulation of Hexokinase 2": Table S4

### Sheet: Sheet2
Table S4. Summary of genes in the SShigh and SSlow basal-like tumor groups
Gene ID	Hypomethylated/Overexpressed Cluster	Gene ID	Hypermethylated/Underexpressed Cluster
FAM69B	Cluster 1	BCL2L1	Cluster 3
CACNB3	Cluster 1	PJA2	Cluster 3
ANAPC7	Cluster 1	JPH2	Cluster 3
EFNA3	Cluster 1	NR2E1	Cluster 3
PHLPP1	Cluster 1	C9orf172	Cluster 3
AS3MT	Cluster 1	DZIP3	Cluster 3
TRAF4	Cluster 1	CLIC6	Cluster 3
PRDX2	Cluster 1	HRASLS2	Cluster 3
TMEM97	Cluster 1	EVL	Cluster 3
C22orf29	Cluster 1	SHROOM1	Cluster 3
IFT81	Cluster 1	SIM1	Cluster 3
C17orf63	Cluster 1	PAX1	Cluster 3
SNRPE	Cluster 1	SLC2A14	Cluster 3
ALS2CR4	Cluster 1	MYO15B	Cluster 3
CSNK1E	Cluster 1	WDR1	Cluster 3
ACBD6	Cluster 1	WNT16	Cluster 3
EPHX4	Cluster 1	NBLA00301	Cluster 3
PRKCSH	Cluster 1	MKX	Cluster 3
CHERP	Cluster 1	ENTPD4	Cluster 3
ZNF74	Cluster 1	ZNF826	Cluster 3
TUFT1	Cluster 1	MT1A	Cluster 3
PODXL2	Cluster 1	HIST4H4	Cluster 3
PAK4	Cluster 1	LOC100132111	Cluster 3
PRUNE	Cluster 1	TMEM171	Cluster 3
C12orf53	Cluster 1	NBEAL2	Cluster 3
RAB25	Cluster 1	GDF6	Cluster 3
PRPF40B	Cluster 1	SGIP1	Cluster 3
EFNA4	Cluster 1	C4orf29	Cluster 3
MTA3	Cluster 1	PQLC2	Cluster 3
USP21	Cluster 1	MGC45800	Cluster 3
C1orf77	Cluster 1	KCNJ8	Cluster 3
LRP6	Cluster 1	CDC25B	Cluster 3
NDUFA7	Cluster 1	ZNF208	Cluster 3
TFAP2A	Cluster 1	BEND6	Cluster 3
SLC25A29	Cluster 1	LOC728743	Cluster 3
C1orf43	Cluster 1	PCDH17	Cluster 3
NDUFC2	Cluster 1	NINJ1	Cluster 3
C22orf36	Cluster 1	C12orf70	Cluster 3
GRB7	Cluster 1	GCC2	Cluster 3
TMEM106C	Cluster 1	MT1H	Cluster 3
ATL1	Cluster 1	LOC145820	Cluster 3
C1orf51	Cluster 1	SDC3	Cluster 3
RPL37	Cluster 1	HDAC7	Cluster 3
MCAT	Cluster 1	UCP3	Cluster 3
PERP	Cluster 1	IFNAR1	Cluster 3
C9orf9	Cluster 1	L1TD1	Cluster 3
KLHDC8A	Cluster 1	FAM198B	Cluster 3
ESM1	Cluster 1	HIST1H3H	Cluster 3
RPL23	Cluster 1	ADAT1	Cluster 3
RAPGEFL1	Cluster 1	HOXD10	Cluster 3
YWHAQ	Cluster 1	INPP5B	Cluster 3
SH3YL1	Cluster 1	ALDH1B1	Cluster 3
INHA	Cluster 1	TBX5	Cluster 3
EPS15L1	Cluster 1	LOC388955	Cluster 3
MRPL45	Cluster 1	RNASEH2B	Cluster 3
YIPF2	Cluster 1	PCDHGB7	Cluster 3
LYSMD1	Cluster 1	POLK	Cluster 3
MAP7	Cluster 1	BCL6B	Cluster 3
SH3RF1	Cluster 1	TMC6	Cluster 3
RNF208	Cluster 1	DUSP10	Cluster 3
PRKRA	Cluster 1	TBX15	Cluster 3
RMND5A	Cluster 1	OXER1	Cluster 3
RPL35A	Cluster 1	IP6K3	Cluster 3
WDR35	Cluster 1	ZC3HAV1	Cluster 3
JUP	Cluster 1	PCSK1	Cluster 3
SRP9	Cluster 1	CDO1	Cluster 3
MANSC1	Cluster 1	SYS1	Cluster 3
DUSP14	Cluster 1	SOX17	Cluster 3
LIG3	Cluster 1	HSD17B14	Cluster 3
MYEF2	Cluster 1	LPCAT4	Cluster 3
KDM1A	Cluster 1	SP5	Cluster 3
C17orf37	Cluster 1	USP20	Cluster 3
C6orf141	Cluster 1	THY1	Cluster 3
CCT2	Cluster 1	KL	Cluster 3
PIAS2	Cluster 1	FAT4	Cluster 3
C1orf56	Cluster 1	SHOX2	Cluster 3
MBOAT2	Cluster 1	ELF1	Cluster 3
ZNF653	Cluster 1	BIRC2	Cluster 3
EPCAM	Cluster 1	F2R	Cluster 3
ILF3	Cluster 1	GSTM5	Cluster 3
GPSM1	Cluster 1	CCDC152	Cluster 3
AGBL5	Cluster 1	EHD1	Cluster 3
FAM84A	Cluster 1	CDC42	Cluster 3
WHSC2	Cluster 1	COTL1	Cluster 3
BNIP3	Cluster 1	FYN	Cluster 3
NR4A1	Cluster 1	CMTM1	Cluster 3
TLCD1	Cluster 1	MPHOSPH9	Cluster 3
POLR2I	Cluster 1	CLEC14A	Cluster 3
IP6K2	Cluster 1	LOC134466	Cluster 3
ZNF77	Cluster 1	C2CD2	Cluster 3
DDX1	Cluster 1	KLF13	Cluster 3
PPAP2C	Cluster 1	TBX18	Cluster 3
TPD52L1	Cluster 1	CD44	Cluster 3
SHF	Cluster 1	KLF10	Cluster 3
GTF2IP1	Cluster 1	PCDHGA12	Cluster 3
MBTD1	Cluster 1	GRK6	Cluster 3
ELP2P	Cluster 1	S100Z	Cluster 3
DYNLL1	Cluster 1	CSK	Cluster 3
LRRC1	Cluster 1	TWIST1	Cluster 3
ATP6V0E2	Cluster 1	LIMS3-LOC440895	Cluster 3
MYH10	Cluster 1	ITIH3	Cluster 3
C19orf44	Cluster 1	BEND4	Cluster 3
PHF10	Cluster 1	ITPRIPL1	Cluster 3
THUMPD2	Cluster 1	NR4A3	Cluster 3
GPR125	Cluster 1	HS3ST1	Cluster 3
TTYH1	Cluster 1	C5orf39	Cluster 3
ILVBL	Cluster 1	DNAH1	Cluster 3
B3GALNT1	Cluster 1	LPAR1	Cluster 3
PELP1	Cluster 1	CCPG1	Cluster 3
SLC39A10	Cluster 1	TNFRSF10C	Cluster 3
IL17RB	Cluster 1	FOXF1	Cluster 3
PYGO2	Cluster 1	CALCOCO2	Cluster 3
CBX5	Cluster 1	SCN1B	Cluster 3
RNFT2	Cluster 1	CD34	Cluster 3
LAPTM4A	Cluster 1	ALS2CL	Cluster 3
GMEB2	Cluster 1	LOC257358	Cluster 3
ZNF610	Cluster 1	RFX5	Cluster 3
MIF	Cluster 1	AGFG2	Cluster 3
NT5C3L	Cluster 1	CHMP7	Cluster 3
LZTS2	Cluster 1	BTBD19	Cluster 3
EIF3L	Cluster 1	PCYT1A	Cluster 3
C6orf162	Cluster 1	TNIP2	Cluster 3
SMARCC1	Cluster 1	DLEU7	Cluster 3
ZFR	Cluster 1	PIGR	Cluster 3
MGST1	Cluster 1	MMRN1	Cluster 3
ARL6IP1	Cluster 1	DIRC1	Cluster 3
KRT8	Cluster 1	EPS15	Cluster 3
C3orf39	Cluster 1	JPH4	Cluster 3
PPP1R13B	Cluster 1	PPP1R2P1	Cluster 3
ABI2	Cluster 1	RNF44	Cluster 3
ZNF260	Cluster 1	IKZF2	Cluster 3
CDK4	Cluster 1	PLA2G15	Cluster 3
CD320	Cluster 1	IGDCC4	Cluster 3
ECT2L	Cluster 1	ELTD1	Cluster 3
CDK2	Cluster 1	ISCU	Cluster 3
MRPS16	Cluster 1	KLF2	Cluster 3
C13orf38	Cluster 1	CEBPE	Cluster 3
DHRS11	Cluster 1	GPR55	Cluster 3
SFRS3	Cluster 1	SAPS1	Cluster 3
BNIPL	Cluster 1	MYCBP2	Cluster 3
BMPR1A	Cluster 1	ZC3H12A	Cluster 3
PIGC	Cluster 1	TXNDC2	Cluster 3
FAM168B	Cluster 1	ZNF154	Cluster 3
TXNL1	Cluster 1	PAOX	Cluster 3
CLDN8	Cluster 1	CD93	Cluster 3
DHCR7	Cluster 1	APLNR	Cluster 3
HSD11B2	Cluster 1	MAP3K5	Cluster 3
HSP90AA1	Cluster 1	ZMYND15	Cluster 3
ERBB3	Cluster 1	IFITM2	Cluster 3
ZNF16	Cluster 1	TCTEX1D1	Cluster 3
SOSTDC1	Cluster 1	PM20D1	Cluster 3
RPL17	Cluster 1	CMAH	Cluster 3
SS18	Cluster 1	APOL4	Cluster 3
C19orf56	Cluster 1	HPGDS	Cluster 3
KCNK1	Cluster 1	CAPN3	Cluster 3
BRAP	Cluster 1	STK17A	Cluster 3
YTHDF2	Cluster 1	CAPZA1	Cluster 3
NKPD1	Cluster 1	TNF	Cluster 3
RPL24	Cluster 1	PPP1R9B	Cluster 3
RPL18	Cluster 1	LIMD2	Cluster 3
TMEM59L	Cluster 1	CCL25	Cluster 3
UBE2R2	Cluster 1	PRIC285	Cluster 3
EPHB4	Cluster 1	TRIM69	Cluster 3
POLDIP2	Cluster 1	STAT5A	Cluster 3
BAIAP2	Cluster 1	ADRBK1	Cluster 3
TSTD1	Cluster 1	LYVE1	Cluster 3
GCAT	Cluster 1	TAPBPL	Cluster 3
C7orf41	Cluster 1	BCL2A1	Cluster 3
AIF1L	Cluster 1	CAP1	Cluster 3
ECSIT	Cluster 1	RAB31	Cluster 3
COX7A2	Cluster 1	HLA-G	Cluster 3
AHCTF1	Cluster 1	NRP2	Cluster 3
KIF22	Cluster 1	SNX11	Cluster 3
BCR	Cluster 1	C20orf197	Cluster 3
TMPRSS5	Cluster 1	EDEM1	Cluster 3
SSR2	Cluster 1	NFKBIE	Cluster 3
ERAL1	Cluster 1	FOXO1	Cluster 3
C1orf133	Cluster 1	TRIM61	Cluster 3
PVRL4	Cluster 1	KLHDC7B	Cluster 3
ESRP1	Cluster 1	DENND2D	Cluster 3
NACAP1	Cluster 1	FCAMR	Cluster 3
CACYBP	Cluster 1	NKAPL	Cluster 3
C11orf49	Cluster 1	RGS19	Cluster 3
DTX3	Cluster 1	C17orf62	Cluster 3
CECR5	Cluster 1	PRRX1	Cluster 3
ZNF286B	Cluster 1	CRHBP	Cluster 3
TET3	Cluster 1	CFLAR	Cluster 3
MTMR12	Cluster 1	RTP4	Cluster 3
NAT14	Cluster 1	TXNDC11	Cluster 3
TTLL12	Cluster 1	IRAK2	Cluster 3
ARL8A	Cluster 1	TSPAN17	Cluster 3
TCF7L2	Cluster 1	MEF2C	Cluster 3
ARMC10	Cluster 1	DGKA	Cluster 3
LOC389493	Cluster 1	CCL17	Cluster 3
RTN3	Cluster 1	ETV7	Cluster 3
MGST3	Cluster 1	RHOG	Cluster 3
NHSL1	Cluster 1	CTSZ	Cluster 3
SDHC	Cluster 1	GRB2	Cluster 3
SLC11A2	Cluster 1	GBP3	Cluster 3
DRG1	Cluster 1	CDX1	Cluster 3
C17orf61	Cluster 1	RARRES3	Cluster 3
WDR34	Cluster 1	HSPA7	Cluster 3
PLXNB1	Cluster 1	RAPGEF1	Cluster 3
SMAD2	Cluster 1	HLA-F	Cluster 3
RPS7	Cluster 1	STK4	Cluster 3
FZD7	Cluster 1	MSC	Cluster 3
SLMO2	Cluster 1	LOC388692	Cluster 3
CNPY2	Cluster 1	ICAM1	Cluster 3
SETMAR	Cluster 1	IFIT5	Cluster 3
MTA1	Cluster 1	IFITM1	Cluster 3
SLC44A2	Cluster 1	MOBKL2A	Cluster 3
IGSF11	Cluster 1	LMO2	Cluster 3
SMPD4	Cluster 1	IFIT2	Cluster 3
UBAP2	Cluster 1	IL32	Cluster 3
PAQR6	Cluster 1	KIAA1949	Cluster 3
HLCS	Cluster 1	SPNS3	Cluster 3
C3orf67	Cluster 1	CXCR2	Cluster 3
PART1	Cluster 1	RCSD1	Cluster 3
TDRD5	Cluster 1	DOK1	Cluster 3
NRF1	Cluster 1	TLR1	Cluster 3
RPL29	Cluster 1	CLEC2D	Cluster 3
FAM60A	Cluster 1	TAP1	Cluster 3
SORT1	Cluster 1	HTR7	Cluster 3
LOC92659	Cluster 1	ARHGDIB	Cluster 3
SLC19A2	Cluster 1	KLRG1	Cluster 3
FXR2	Cluster 1	CARD8	Cluster 3
MRPS2	Cluster 1	RIPK3	Cluster 3
RNASEH2A	Cluster 1	RAP1A	Cluster 3
RPL7A	Cluster 1	FAM18A	Cluster 3
SMARCD1	Cluster 1	SPPL2A	Cluster 3
LOC729234	Cluster 1	NR3C1	Cluster 3
IDI2	Cluster 1	CHIT1	Cluster 3
C5orf28	Cluster 1	OSM	Cluster 3
CRB3	Cluster 1	FNBP1	Cluster 3
SPINT2	Cluster 1	TNFSF4	Cluster 3
FBXL2	Cluster 1	RUFY4	Cluster 3
ERBB2	Cluster 1	HSF5	Cluster 3
C6orf124	Cluster 1	TNFRSF13B	Cluster 3
LOC100130093	Cluster 1	PSMB8	Cluster 3
HK2	Cluster 1	RNASE2	Cluster 3
DDR1	Cluster 1	GLRX	Cluster 3
TUG1	Cluster 1	HHEX	Cluster 3
BFSP1	Cluster 1	SH2D1B	Cluster 3
MMACHC	Cluster 1	CD79B	Cluster 3
BAT1	Cluster 1	HLA-B	Cluster 3
PL-5283	Cluster 1	IRF5	Cluster 3
FBXO22	Cluster 1	REC8	Cluster 3
ZNF577	Cluster 1	ADORA2A	Cluster 3
HIC2	Cluster 1	POU2AF1	Cluster 3
COPZ1	Cluster 1	TRAF3IP3	Cluster 3
LOC284023	Cluster 1	MGAT1	Cluster 3
2020-03-04	Cluster 1	IFI35	Cluster 3
NDUFA4	Cluster 1	UBE2L6	Cluster 3
DYM	Cluster 1	C1orf200	Cluster 3
MAGOHB	Cluster 1	CXCL10	Cluster 3
DDX31	Cluster 1	BTN3A2	Cluster 3
MED26	Cluster 1	MGC29506	Cluster 3
POLR3B	Cluster 1	CD22	Cluster 3
HOXC11	Cluster 1	IFIT3	Cluster 3
STAU2	Cluster 1	BIRC3	Cluster 3
LRRC8E	Cluster 1	FMNL3	Cluster 3
TRIM2	Cluster 1	XAF1	Cluster 3
ZMYND19	Cluster 1	VOPP1	Cluster 3
SOX10	Cluster 1	PTCRA	Cluster 3
CLK2	Cluster 1	RHOH	Cluster 3
NME4	Cluster 1	LAG3	Cluster 3
SLC25A21	Cluster 1	CASP1	Cluster 3
ZNF697	Cluster 1	CCL22	Cluster 3
METAP2	Cluster 1	TCL1A	Cluster 3
C6orf127	Cluster 1	RFTN1	Cluster 3
CCDC104	Cluster 1	NLRC5	Cluster 3
C8orf38	Cluster 1	CD79A	Cluster 3
DGCR2	Cluster 1	PIK3CD	Cluster 3
RCOR3	Cluster 1	CD72	Cluster 3
ATP5O	Cluster 1	PECAM1	Cluster 3
WDR12	Cluster 1	GBP2	Cluster 3
CCT5	Cluster 1	LYL1	Cluster 3
PPDPF	Cluster 1	GPR84	Cluster 3
MTAP	Cluster 1	LCP1	Cluster 3
PPP2R1A	Cluster 1	PSMB9	Cluster 3
TXNL4A	Cluster 1	CCL4L2	Cluster 3
POLD2	Cluster 1	GNLY	Cluster 3
CTBP2	Cluster 1	APOC2	Cluster 3
SLC45A3	Cluster 1	CARD16	Cluster 3
C10orf57	Cluster 1	CD19	Cluster 3
MSL1	Cluster 1	CD274	Cluster 3
RABL2A	Cluster 1	GRAP2	Cluster 3
KLRG2	Cluster 1	CCR4	Cluster 3
EFNA1	Cluster 1	TAGAP	Cluster 3
ZNF790	Cluster 1	LCK	Cluster 3
ZNF140	Cluster 1	LTB	Cluster 3
HMGXB4	Cluster 1	PATL2	Cluster 3
TUSC1	Cluster 1	ZBP1	Cluster 3
OLA1	Cluster 1	PLAC8	Cluster 3
HS6ST3	Cluster 1	CCL3	Cluster 3
TCFL5	Cluster 1	CXCL9	Cluster 3
EEF1G	Cluster 1	CTLA4	Cluster 3
OTUD3	Cluster 1	CXCR5	Cluster 3
NDRG2	Cluster 1	SCARF1	Cluster 3
ARC	Cluster 1	PTPN6	Cluster 3
GRHL2	Cluster 1	TMEM149	Cluster 3
SOD1	Cluster 1	CCR8	Cluster 3
C9orf43	Cluster 1	TRAF1	Cluster 3
SYN2	Cluster 1	STAP1	Cluster 3
SCAP	Cluster 1	PRF1	Cluster 3
RAB36	Cluster 1	APOBEC3D	Cluster 3
C12orf29	Cluster 1	TXK	Cluster 3
FBXL20	Cluster 1	GPR171	Cluster 3
MRI1	Cluster 1	C5orf56	Cluster 3
SMARCD2	Cluster 1	MEI1	Cluster 3
SOCS6	Cluster 1	LAT	Cluster 3
RPL3	Cluster 1	CASP10	Cluster 3
RAE1	Cluster 1	CCR1	Cluster 3
MRPL9	Cluster 1	C10orf54	Cluster 3
TGM5	Cluster 1	ICOS	Cluster 3
ACTR6	Cluster 1	CCL5	Cluster 3
CENPV	Cluster 1	C8orf80	Cluster 3
KANK1	Cluster 1	IFI30	Cluster 3
SERTAD4	Cluster 1	IL18RAP	Cluster 3
TMED3	Cluster 1	TIGIT	Cluster 3
ZFP37	Cluster 1	PVRIG	Cluster 3
C6orf126	Cluster 1	NCF2	Cluster 3
PANK1	Cluster 1	LOC100188949	Cluster 3
RFXANK	Cluster 1	ITGB7	Cluster 3
FURIN	Cluster 1	APOL1	Cluster 3
LYRM4	Cluster 1	C11orf21	Cluster 3
DYNC1I1	Cluster 1	CD80	Cluster 3
C10orf2	Cluster 1	PTGER4	Cluster 3
NARS	Cluster 1	TNFSF8	Cluster 3
ZDHHC6	Cluster 1	CD226	Cluster 3
HKR1	Cluster 1	TMEM140	Cluster 3
PIP5K1A	Cluster 1	FUT7	Cluster 3
UMPS	Cluster 1	IFFO1	Cluster 3
MARK4	Cluster 1	XCL2	Cluster 3
RIBC2	Cluster 1	B2M	Cluster 3
PPP1R9A	Cluster 1	GBP4	Cluster 3
TUBB1	Cluster 1	CD8A	Cluster 3
RYK	Cluster 1	TIFAB	Cluster 3
RIC8B	Cluster 1	IRF1	Cluster 3
RPS16	Cluster 1	RGL4	Cluster 3
NOMO3	Cluster 1	CASS4	Cluster 3
C16orf13	Cluster 1	SLAMF8	Cluster 3
GTF2F2	Cluster 1	EPSTI1	Cluster 3
VGLL4	Cluster 1	2020-09-01	Cluster 3
TOMM70A	Cluster 1	UBASH3A	Cluster 3
GYLTL1B	Cluster 1	LTA	Cluster 3
STX19	Cluster 1	PTPRCAP	Cluster 3
LAPTM4B	Cluster 1	ARHGAP30	Cluster 3
NOL10	Cluster 1	CXCR6	Cluster 3
AKAP8L	Cluster 1	NAPSB	Cluster 3
HNRPDL	Cluster 1	C5orf20	Cluster 3
FAM53C	Cluster 1	CD27	Cluster 3
IRX3	Cluster 1	CD5	Cluster 3
C8orf40	Cluster 1	NLRC3	Cluster 3
SPINT1	Cluster 1	CD69	Cluster 3
CRISPLD1	Cluster 1	SLA2	Cluster 3
ZNF26	Cluster 1	HCST	Cluster 3
RAD23A	Cluster 1	CCDC69	Cluster 3
GIT1	Cluster 1	BTLA	Cluster 3
MAP2K7	Cluster 1	SCML4	Cluster 3
SNRPA	Cluster 1	PLCB2	Cluster 3
MMAB	Cluster 1	APOL3	Cluster 3
SMTN	Cluster 1	DPEP2	Cluster 3
MLLT1	Cluster 1	SIT1	Cluster 3
DCUN1D2	Cluster 1	CD3E	Cluster 3
MVK	Cluster 1	PIK3CG	Cluster 3
METTL2A	Cluster 1	FCGR1B	Cluster 3
ZBED4	Cluster 1	IL12RB1	Cluster 3
FAM188B	Cluster 1	PARP15	Cluster 3
PLAC8L1	Cluster 1	CCR2	Cluster 3
CAMSAP1	Cluster 1	AMPD3	Cluster 3
ACACA	Cluster 1	CD28	Cluster 3
ABL2	Cluster 1	DOK2	Cluster 3
MTHFD2L	Cluster 1	TBC1D10C	Cluster 3
PIP4K2C	Cluster 1	FGR	Cluster 3
SPON2	Cluster 1	ALOX5AP	Cluster 3
ZNF133	Cluster 1	KIAA0748	Cluster 3
IGSF8	Cluster 1	GMFG	Cluster 3
PTK7	Cluster 1	GIMAP6	Cluster 3
FUT9	Cluster 1	HLA-DMA	Cluster 3
SMPDL3B	Cluster 1	IL2RB	Cluster 3
CYP51A1	Cluster 1	APOBEC3G	Cluster 3
HSPC159	Cluster 1	MYO1G	Cluster 3
RAB40C	Cluster 1	SRGN	Cluster 3
GLCE	Cluster 1	ITGB2	Cluster 3
KRT15	Cluster 1	FCER1G	Cluster 3
CNKSR1	Cluster 1	SP140	Cluster 3
RPS5	Cluster 1	ITGAL	Cluster 3
FAM165B	Cluster 1	GNGT2	Cluster 3
LLGL2	Cluster 1	C1QC	Cluster 3
NME2	Cluster 1	PTPRC	Cluster 3
AREG	Cluster 1	FGD2	Cluster 3
CCDC43	Cluster 1	SNX20	Cluster 3
SHMT1	Cluster 1	C1QB	Cluster 3
WDR5	Cluster 1	LOC100233209	Cluster 3
ROPN1B	Cluster 1	DOK3	Cluster 3
SNRPD1	Cluster 1	KLHL6	Cluster 3
CELSR2	Cluster 1	CSF1R	Cluster 3
F11R	Cluster 1	CLEC4A	Cluster 3
ADO	Cluster 1	TNFAIP8L2	Cluster 3
CASP6	Cluster 1	FERMT3	Cluster 3
ADIPOR1	Cluster 1	GPSM3	Cluster 3
CCNJ	Cluster 1	HLA-DPA1	Cluster 3
ACVR2B	Cluster 1	HCLS1	Cluster 3
FAM198A	Cluster 1	CD48	Cluster 3
FA2H	Cluster 1	C17orf87	Cluster 3
ATP6V0A4	Cluster 1	ABI3	Cluster 3
DKKL1	Cluster 1	CCRL2	Cluster 3
ZNF519	Cluster 1	MPEG1	Cluster 3
PARN	Cluster 1	PLEK	Cluster 3
EIF4EBP2	Cluster 1	EVI2A	Cluster 3
EIF2AK1	Cluster 1	RNASE6	Cluster 3
MARVELD3	Cluster 1	GPR65	Cluster 3
DSP	Cluster 1	ARHGAP25	Cluster 3
CHMP4C	Cluster 1	EVI2B	Cluster 3
SSBP1	Cluster 1	AIF1	Cluster 3
INO80C	Cluster 1	FAM78A	Cluster 3
LOC202781	Cluster 1	SELPLG	Cluster 3
PTBP1	Cluster 1	LCP2	Cluster 3
KIAA1161	Cluster 1	NCKAP1L	Cluster 3
TMEM18	Cluster 1	CD4	Cluster 3
ATF7	Cluster 1
TMEM209	Cluster 1
NES	Cluster 1
VKORC1	Cluster 1
RRP12	Cluster 1
DHX40	Cluster 1
RSF1	Cluster 1
MDFI	Cluster 1
CCDC14	Cluster 1
AMMECR1L	Cluster 1
TNFAIP1	Cluster 1
BCKDHB	Cluster 1
CEL	Cluster 1
RANBP1	Cluster 1
EIF3CL	Cluster 1
GSTA4	Cluster 1
MUC20	Cluster 1
DIP2B	Cluster 1
C1orf116	Cluster 1
C10orf110	Cluster 1
CS	Cluster 1
DHX57	Cluster 1
KIAA0907	Cluster 1
RABIF	Cluster 1
NYNRIN	Cluster 1
C1orf182	Cluster 1
FZD3	Cluster 1
MTX1	Cluster 1
SLC2A1	Cluster 1
PWP1	Cluster 1
PHC1	Cluster 1
TMC7	Cluster 1
CEP70	Cluster 1
C2orf63	Cluster 1
KIAA0427	Cluster 1
NME1-NME2	Cluster 1
CAPS	Cluster 1
SNRPB	Cluster 1
FOLH1	Cluster 1
ISOC1	Cluster 1
HAUS1	Cluster 1
CCNY	Cluster 1
RAC3	Cluster 1
TCTN1	Cluster 1
MED24	Cluster 1
METAP1	Cluster 1
RBM15B	Cluster 1
C17orf100	Cluster 1
GINS2	Cluster 1
PPP3CA	Cluster 1
GPATCH1	Cluster 1
PTMS	Cluster 1
CREB3L4	Cluster 1
B3GNT4	Cluster 1
SLITRK6	Cluster 1
C18orf25	Cluster 1
ZDHHC16	Cluster 1
CMTM4	Cluster 1
ZNF138	Cluster 1
NT5DC2	Cluster 1
FAM184A	Cluster 1
PIP4K2B	Cluster 1
DTL	Cluster 1
ZNF491	Cluster 1
C7orf28B	Cluster 1
C20orf117	Cluster 1
LRPPRC	Cluster 1
SEC63	Cluster 1
MKS1	Cluster 1
SLC25A4	Cluster 1
ABCA17P	Cluster 1
VWDE	Cluster 1
ZNF768	Cluster 1
EHF	Cluster 1
NWD1	Cluster 1
MLF1	Cluster 1
MRPL24	Cluster 1
RPL35	Cluster 1
C1orf124	Cluster 1
HSPC072	Cluster 1
RTKN	Cluster 1
C2orf76	Cluster 1
MAMSTR	Cluster 1
ZNF286A	Cluster 1
LGALS7B	Cluster 1
FARSA	Cluster 1
RPL31	Cluster 1
DENR	Cluster 1
PCMT1	Cluster 1
MEGF10	Cluster 1
TBC1D24	Cluster 1
IQCC	Cluster 1
PPM1E	Cluster 1
FOXO3	Cluster 1
LSR	Cluster 1
BTBD3	Cluster 1
MFAP2	Cluster 1
PRPF18	Cluster 1
HOOK1	Cluster 1
C10orf35	Cluster 1
RAD54B	Cluster 1
C1orf125	Cluster 1
ADCY10	Cluster 1
GOT1	Cluster 1
GXYLT1	Cluster 1
COX6C	Cluster 1
KRT18	Cluster 1
CDC73	Cluster 1
COIL	Cluster 1
PRDX6	Cluster 1
SCMH1	Cluster 1
NDUFA12	Cluster 1
C2orf3	Cluster 1
SERPINB5	Cluster 1
ESRP2	Cluster 1
TSSC1	Cluster 1
ALDOB	Cluster 1
COL9A3	Cluster 1
MRPL48	Cluster 1
CA13	Cluster 1
PPIL6	Cluster 1
PFDN2	Cluster 1
PCGF1	Cluster 1
SMARCB1	Cluster 1
MIA	Cluster 1
OSGIN2	Cluster 1
SMU1	Cluster 1
SLC25A15	Cluster 1
TMEM120B	Cluster 1
CSRNP3	Cluster 1
TROAP	Cluster 1
ENO2	Cluster 1
CGREF1	Cluster 1
PLEKHA5	Cluster 1
KIT	Cluster 1
GPRC5B	Cluster 1
LOC388796	Cluster 1
PLD6	Cluster 1
SMYD1	Cluster 1
STRBP	Cluster 1
FAM164C	Cluster 1
NCBP2	Cluster 1
CDC42BPG	Cluster 1
WBP1	Cluster 1
C8orf51	Cluster 1
WASL	Cluster 1
FBLIM1	Cluster 1
CSRP2	Cluster 1
PPP1CC	Cluster 1
DVL3	Cluster 1
ZNF485	Cluster 1
LOC441046	Cluster 1
YOD1	Cluster 1
C2orf70	Cluster 1
MYO19	Cluster 1
SLC4A11	Cluster 1
MORN4	Cluster 1
DERA	Cluster 1
C2orf67	Cluster 1
GRAMD3	Cluster 1
C3orf37	Cluster 1
PDCD4	Cluster 1
ZFP112	Cluster 1
RCOR2	Cluster 1
RASAL2	Cluster 1
CDS1	Cluster 1
COCH	Cluster 1
ELF5	Cluster 1
STMN1	Cluster 1
ZNF569	Cluster 1
POLR2F	Cluster 1
NFIX	Cluster 1
SLC37A3	Cluster 1
HN1	Cluster 1
OPCML	Cluster 1
C1orf96	Cluster 1
TMPRSS13	Cluster 1
C19orf46	Cluster 1
BRWD1	Cluster 1
AQP11	Cluster 1
TRIT1	Cluster 1
YIPF4	Cluster 1
B4GALT2	Cluster 1
LOC100188947	Cluster 1
RPP21	Cluster 1
USP22	Cluster 1
SPATA17	Cluster 1
DOK7	Cluster 1
C6orf154	Cluster 1
POP7	Cluster 1
NFIB	Cluster 1
CMAS	Cluster 1
CASZ1	Cluster 1
VRK1	Cluster 1
ACVR1B	Cluster 1
EFNA5	Cluster 1
PAPL	Cluster 1
SEH1L	Cluster 1
PPM1G	Cluster 1
SCNM1	Cluster 1
SNRPG	Cluster 1
SEPHS1	Cluster 1
MTMR2	Cluster 1
CSDA	Cluster 1
KLHDC3	Cluster 1
ROPN1	Cluster 1
