## Supplementary material for "SOX4-SMARCA4 complex promotes glycolysis-dependent TNBC cell growth through transcriptional regulation of Hexokinase 2": Table S5

### Sheet: Sheet1
Table S5. Summary of SOX4-induced metabolites in MCF10A cells
Metabolite	EV-1	EV-2	EV-3	SOX4 OE-1	SOX4 OE-2	SOX4 OE-3
Glucose	1	1	1	0.971	0.954	0.962
Glucose-6-phosphate	1	1	1	1.7	1.87	2.01
Fructose-6-phosphate	1	1	1	0.351	0.385	0.395
Glyceraldehyde-3-phosphate	1	1	1	2.22	1.97	2.25
Dihydroxyacetone phosphate	1	1	1	1.85	2.17	1.86
2-Phosphoglycerate	1	1	1	4.71	9.6	4.5
Pyruvate	1	1	1	1.16	1.09	1.18
Lactate	1	1	1	1.17	1.22	1.28
