## Supplementary material for "SOX4-SMARCA4 complex promotes glycolysis-dependent TNBC cell growth through transcriptional regulation of Hexokinase 2": Table S6

### Sheet: Table S6
Table S6. Summary of 13C glucose labeled glycolysis metabolites upon SOX4 knockdown in MDA-MB-468 cells
	shC	shC	shC	shSOX4	shSOX4	shSOX4
Glucose	1.00213	1.0253	0.972565	0.983972	1.00208	0.992206
Glucose-6-phosphate	1.04277	1.00581	0.951423	0.947394	0.974417	0.968241
Fructose-6-phosphate	0.858548	1.04944	1.09201	0.898879	1.0834	0.910576
Glycerol-3-phosphate	1.04784	1.02223	0.929935	0.880957	0.833455	0.856704
Dihydroxyacetone phosphate	1.03151	0.949286	1.01921	1.04782	0.94909	0.973549
Pyruvate	0.999692	1.07485	0.925453	0.716908	0.897064	0.791741
Lactate	0.936008	1.14573	0.918259	0.892357	0.873814	0.845506
